# The dynamic and diverse nature of parenchyma cells in the Arabidopsis root during secondary growth

**DOI:** 10.1101/2024.07.18.604073

**Authors:** Munan Lyu, Hiroyuki Iida, Thomas Eekhout, Meeri Mäkelä, Sampo Muranen, Lingling Ye, Anne Vatén, Brecht Wybouw, Xin Wang, Bert De Rybel, Ari Pekka Mähönen

**Author notes:** These authors contributed equally (Munan Lyu, Hiroyuki Iida).

## Abstract

During the process of secondary growth, the vascular cambium produces the conductive xylem and phloem cells, while the phellogen (cork cambium) deposit phellem (cork) as the outermost protective barrier. Although most of the secondary tissues is made up by parenchyma cells which are also produced by both cambia, their diversity and function are poorly understood. Here we combined single-cell RNA sequencing analysis with lineage tracing to recreate developmental trajectories of the cell types in the *Arabidopsis* root undergoing secondary growth. By analysing 93 reporter lines, we were able to identify 20 different cell types or cell states, many of which have not been described before. We additionally observed distinct transcriptome signatures of parenchyma cells depending on their maturation state and proximity to the conductive cell types. Our data shows that both xylem and phloem parenchyma tissues are required for normal formation of conductive tissue cell types. Furthermore, we showed that mature phloem parenchyma gradually obtains periderm identity, and this transition can be accelerated by jasmonate or wounding. Thus, our study reveals the remarkable dynamic and diverse nature of parenchyma cells during secondary growth.
