## Supplementary Table S4 for "The dynamic and diverse nature of parenchyma cells in the Arabidopsis root during secondary growth"

### Sheet: Reporter_summary
Our_code	Construct_name	geneID	Forward primer 5'-3'	Reverse primer 5'-3'	promoter length	# of T1 roots with uMAP-predicted expression pattern	Expression pattern	Origin of the transgenic lines	Available generation	Additinal information
LM1	pXYP2:erVenus	AT2G13820	ATAGAAAAGTTGAACGTCCATTTATGATTTACAAC	TGTACAAACTTGCTGTGAATGATGAGTCTCTTTTGGTG	2008	23/23	vascular cambium	this study	T2
LM11	pAT3G10080:erVenus	AT3G10080	ATAGAAAAGTTGAAGGTTGCTTTGAAGAACAAATG	TGTACAAACTTGCTTTACTTGAGGTCCATGTGAAG	779	14/14	young xylem identity cells	this study	T2
LM110	pAT5G07080:erVenus	AT5G07080	ATAGAAAAGTTGAACCTGGATTTTTTTAATTGAGTTTAC	TGTACAAACTTGCCTTGATTTCTATATCACATGCAC	1517	23/25	Deep mature xylem parenchyma	this study	T2
LM111	pAT1G11925:erVenus	AT1G11925	ATAGAAAAGTTGAACGAACAATCACTGATCTTCTG	TGTACAAACTTGCTCTTGTTGTTGTGGATCTTCT	2165	19/21	Deep mature xylem parenchyma	this study	T2
LM112	pUBQ11:erVenusus	AT4G05050	ATAGAAAAGTTGAACTAATGGTAATTCAACTTTCAGTAT	TGTACAAACTTGCCTGTTAATCAGAAAAACCGAG	676	10/10	Ubiquitous and strong	this study	T1
LM114	pRPS8A:erVenusus	ATCG00770	ATAGAAAAGTTGAATAGGTAAAGAAAATATATTTTGGACAC	TGTACAAACTTGCTGTCGCCGATTAGGGT	525	5/5	Ubiquitous but peak in vascular cambium	this study	T1
LM116	pLAX2:erVenus	AT2G21050	ATAGAAAAGTTGAATCCTTCACTATATGCTCTAGTTAGT	TGTACAAACTTGCCTCTCTTATCTCTCTTTGTGATGA	2192	20/20	Early vessel identity cells	this study	T2
LM129	pACL5 :erVenus	AT5G19530	ATAGAAAAGTTGAAGTATCCGAGAGATATGGTGCTA	TGTACAAACTTGCATCCAAGTTGAGGAGAAGATATAGA	2215	14/14	Early vessel identity cells	this study	T2
LM13	pPAR2:erVenus	AT3G58850	ATAGAAAAGTTGAATCCCAAAAGATCAACCGTCGT	TGTACAAACTTGCTGACGGAGGGAGAGAAGATGT	2537	16/17	Early vessel identity cells	this study	T2
LM136	pAT1G18250:erVenus	AT1G18250	GGGGACAACTTTGTATAGAAAAGTTGAACAATTGATAATCGTTTTCGTCATTG	GGGGACTGCTTTTTTGTACAAACTTGCTGATGGGAGCTCTACTGAG	1040	14/14	Vascular cambium	this study	T1
LM137	pAT1G26800:erVenus	AT1G26800	GGGGACAACTTTGTATAGAAAAGTTGAAAACGTGAACGCACATATTTCAA	GGGGACTGCTTTTTTGTACAAACTTGCCGCAAACAAACTATTGTTTTGAAGA	671	13/13	Cluster 4 and 20	this study	T1
LM14	pTET5:erVenus	AT4G23410	ATAGAAAAGTTGAAAGTTTCCTACATATTCTCTG	TGTACAAACTTGCTTTCCTTCTCTCTCCTTTTTT	1938	19/19	Young phloem parenchyma associated with conductive phloem	this study	T2
LM144	pAT1G12080:erVenus	AT1G12080	GGGGACAACTTTGTATAGAAAAGTTGAATGATGTACTTTAGGGTCCACATT	GGGGACTGCTTTTTTGTACAAACTTGCTTCGAAATGAAAAAGCTAAAGAGGA	1695	15/15	Vascular cambium	this study	T1
LM145	pVSP1:erVenus	AT5G24780	GGGGACAACTTTGTATAGAAAAGTTGAACATGCAATATGCACGTATCT	GGGGACTGCTTTTTTGTACAAACTTGCATTTTTTTGTATGGTTTATTGTTTAGTT	1850	16/16	Periderm	this study	T1
LM16	pWRKY63:erVenus	AT1G66600	ATAGAAAAGTTGAAGTCCCGGTATAAAACACCTT	TGTACAAACTTGCTTTCTGGTTTAGATTCTGAAATCTT	2556	12/12	Young phloem parenchyma associated with conductive phloem	this study	T2
LM17	pCLE25:erVenus	AT3G28455	ATAGAAAAGTTGAAAGCCACAGTGATTGTCGACAGTTA	TGTACAAACTTGCACTGAAACCTATGTCCCTACAGC	1741	10/20	Young phloem parenchyma associated with conductive phloem	this study	T2
LM18	pCEL3:erVenus	AT1G71380	ATAGAAAAGTTGAACTCCGGCAACATACACAGATTTC	TGTACAAACTTGCCTTGAAGACAGAGAGCTAAATTGCT	2345	20/20	Early vessel identity cells &phlrom identity cells	this study	T2
LM2	pPBP1:erVenus	AT3G16420	ATAGAAAAGTTGAAGGTGGAGTAGAACCTATGCGG	TGTACAAACTTGCTCCTTGTGCTTCCACCTTTTGG	2112	24/24	Periderm	this study	T3
LM20	pGSTU18:erVenus	AT1G10360	ATAGAAAAGTTGAATTGTTGGTGGACTAGGTTTTGT	TGTACAAACTTGCTTTATCCCGGAGATTAAGAACCG	466	14/14	Phloem parenchyma &periderm	this study	T2
LM22	pAT1G55450:erVenus	AT1G55450	ATAGAAAAGTTGAAGGGTTTCTCAGGTAACAACC	TGTACAAACTTGCTGTTTTTTTCTCTGTTTTCTTGTTCT	688	18/18	Periderm&adjacent 1-2 layer phloem parenchyma ,weak in xpp xylem parenchyma	this study	T2
LM25	pAT1G62500:erVenus	AT1G62500	ATAGAAAAGTTGAAGATCAGAGTATTGGGCC	TGTACAAACTTGCTATCGTTATTAACTAGGGTTC	647	15/15	Old phloem parenchyma	this study	T2
LM28	pGSTU20:erVenus	AT1G78370	ATAGAAAAGTTGAACTCTTGTCATATGGTTCGGACT	TGTACAAACTTGCTGCTATAGGATCTCTGAAGTTCAC	1446	21/21	Phloem parenchyma &periderm	this study	T2
LM3	pDOT1:erVenus	AT2G36120	ATAGAAAAGTTGAATCTCTTGGAACACTGCTGACC	TGTACAAACTTGCTCGTCTAGCAGAACATAACCC	2429	23/23	Mature xylem parenchyma	this study	T2
LM31	pCOR15A:erVenus	AT2G42540	ATAGAAAAGTTGAACTTCGGAACAACAACAAGAGT	TGTACAAACTTGCGAGAGAGATCTTTAAGATGT	1229	17/19	Phelloderm & phloem parenchyma ,weak in xpp xylem parenchyma	this study	T1
LM34	pAT3G26450:erVenus	AT3G26450	ATAGAAAAGTTGAAATCACCATCATCCCTATATGT	TGTACAAACTTGCTTCTCTCTCTCTTTTTTAATTTTGT	748	12/12	Periderm	this study	T1
LM36	pPER49:erVenus	AT4G36430	ATAGAAAAGTTGAAAAGAGGTACTGTTTCAAGCC	TGTACAAACTTGCTACTTTCAACAAGAAGATGAGGA	1277	14/15	Phellogen&phellem	this study	T3
LM38	pAT1G14120:erVenus	AT1G14120	ATAGAAAAGTTGAATGGCATTTTAAGATGGTAGCG	TGTACAAACTTGCTATCTTCAATGAAAAGGCTTTTCTC	1201	16/16	Periderm	this study	T1
LM39	pMLP28:erVenus	AT1G70830	ATAGAAAAGTTGAATGTATGTTATGAAGCACGCAT	TGTACAAACTTGCAACTGCTGCTTTGATTTTCTTG	1736	13/16	Mature xylem parenchyma	this study	T2
LM4	pBGLU23:erVenus	AT3G09260	ATAGAAAAGTTGAAATGCTGTGGTGTGGGTGTAAG	TGTACAAACTTGCAAGCAGCCCAATGAGAGGAAG	1551	17/25	Periderm &weak in cells in vasculature	this study	T2
LM41	pUGT72D1:erVenus	AT2G18570	ATAGAAAAGTTGAACCACAGGGTATTTGGAGACA	TGTACAAACTTGCGATCGATGGTCGACCACT	2369	11/16	Intermediate mature xylem parenchyma	this study	T2
LM42	pMIZ1:erVenus	AT2G41660	ATAGAAAAGTTGAACTGGAAACGAAGAGGAGATT	TGTACAAACTTGCTGTTACTTATGATATATGTCTCAATGG	2734	13/14	Young xylem parenchyma	this study	T2
LM44	pIAA12:erVenus	AT1G04550	ATAGAAAAGTTGAATTAAGGATCTGAGCTGATGAA	TGTACAAACTTGCGTCAATAACAAAACCCTAGACT	1465	13/13	xylem side of vascular cambium	this study	T2
LM45	pRACK1C:erVenus	AT3G18130	ATAGAAAAGTTGAATTGTTGTGCTGTGGGAATCA	TGTACAAACTTGCGGTTTGAGGTTTTCGGGTTTC	1458	17/19	peak in vascular cambium &periderm	this study	T2
LM46	pAGP4:erVenus	AT5G10430	ATAGAAAAGTTGAAGCCTGGTAATATTTGATAAAAGCG	TGTACAAACTTGCTTCTCTCTCTTTCTCTTTGGA	2275	16/17	Dividing cells	this study	T1
LM47	pFAF3:erVenus	AT5G19260	ATAGAAAAGTTGAAACCGAATATTGAAACGTGTCTTG	TGTACAAACTTGCAGTTTAAAGATGATAGAAGAAAAACTG	2507	10/10	Broad in vascular cambium &weak in periderm	this study	T2
LM5	pBGLU26:erVenus	AT2G44490	ATAGAAAAGTTGAAATATTGGGCCGTGGTTCTAGG	TGTACAAACTTGCCTTTGGTTGCTTTTCTCTTGTCTTG	1719	20/20	Periderm&adjacent 1-2 layer phloem parenchyma	this study	T2
LM55	pTGG2:erVenus	AT5G25980	ATAGAAAAGTTGAATATCCGAACTAACCGATACTAAACGC	TGTACAAACTTGCGGAAGCCTTGTGCCAATCTAG	1434	26/26	Myrosin idioblast	this study	T2
LM57	pROPGEF4:erVenus	AT2G45890	ATAGAAAAGTTGAAACTTCTCTTATAACCCAACCAC	TGTACAAACTTGCCACGATTGTGTATAATGATCAATGT	1714	13/15	Late differentiating vessel	this study	T2
LM59	pAT4G09760:erVenus	AT4G09760	ATAGAAAAGTTGAAACAGCAAATCCATTGCCTCTC	TGTACAAACTTGCCAAAGATTCCTACCGCCATCTA	2443	8/10	Young xylem parenchyma	this study	T1
LM6	pPRE5:erVenus	AT3G28857	ATAGAAAAGTTGAAGCGCGGATAAAAGACCGTAA	TGTACAAACTTGCTTTCTTGTTTTTACTTTGTGATTAGG	2672	15/15	Early vessel identity cells	this study	T2
LM60	pORTH2:erVenus	AT1G57820	ATAGAAAAGTTGAACTTGAAACCCTAATTGTTGTCCG	TGTACAAACTTGCTTTTGGGGGAAAAAAGATCAGAGAG	2349	14/14	Dividing cells	this study	T1
LM62	pRTFL6:erVenus	AT4G35783	ATAGAAAAGTTGAATTCTTCGATCCTAAATCCACA	TGTACAAACTTGCAATTGTTCTCTTCTCTTTGATTACT	2136	17/18	Young xylem parenchyma	this study	T3
LM63	pAT1G03620:erVenus	AT1G03620	ATAGAAAAGTTGAACGGAACTGAAGGTGCTAGAG	TGTACAAACTTGCCCTCCTCTACCTGCAAACG	1678	10/11	Young xylem parenchyma	this study	T3
LM65	pDIR1:erVenus	AT5G42510	ATAGAAAAGTTGAATGGTGTTTTCCTTTGTTTGTTT	TGTACAAACTTGCTGCTTTCTTGCTCGCCAT	1318	14/14	Old phloem parenchyma	this study	T2
LM67	pCLE20:erVenus	AT1G05065	ATAGAAAAGTTGAAAACCACTCGTGTAATTGTTT	TGTACAAACTTGCAAGAATACAAAAATCTTTTCTTGAAG	1916	6/12	Xylem parenchyma &periderm	this study	T1
LM68	pAT5G48060:erVenus	AT5G48060	ATAGAAAAGTTGAACAAAACAGAAAGGTGGAAAGAA	TGTACAAACTTGCTGTGGGGTTTTCTTGGTTTC	1523	10/10	Sieve element	this study	T1
LM69	pSYTD:erVenus	AT5G11100	ATAGAAAAGTTGAAGGCTATGGCACAATTTCAGTT	TGTACAAACTTGCTTTTGTTCACACTTCTCGAAGG	2253	13/13	Sieve element	this study	T1
LM7	pAGAL2:erVenus	AT5G08370	ATAGAAAAGTTGAAGAGAGTTAGTGTGGCTACGTCA	TGTACAAACTTGCTGCTTGATCAAGCTTTTTTCTTGT	1392	13/13	Early vessel identity cells& old phloem parenchyma	this study	T1
LM70	pMAPKKK20:erVenus	AT3G50310	ATAGAAAAGTTGAAAGTGACGGCTAAGGAATTTA	TGTACAAACTTGCTGAAATTGAAACAAAAGCTTTTAAG	2263	16/16	Sieve element	this study	T1
LM72	pERF14:erVenus	AT1G04370	ATAGAAAAGTTGAATTTGTTCATAGACTCGGTTT	TGTACAAACTTGCATATCTGTGTATGTGTATATACTGT	2450	13/13	Companion cells	this study	T1
LM73	pENODL15:erVenus	AT4G31840	ATAGAAAAGTTGAAGCTTATGCCTTCTTCAGTAT	TGTACAAACTTGCTGATTAGAATCTAAAACCTTAAAAGT	692	10/11	Dividing cells	this study	T1
LM74	pMAD2:erVenus	AT3G25980	ATAGAAAAGTTGAATGTTTCTCTGTGTTCATATGATGT	TGTACAAACTTGCGGAGTCTAAGGATCGGTGA	1005	15/15	Dividing cells	this study	T1
LM8	pLAC6:erVenus	AT2G46570	ATAGAAAAGTTGAATGGGCCTCCTTATTGTATGTG	TGTACAAACTTGCCTTGAATGGAAAGAGACAAGGAG	998	12/12	Early vessel identity cells	this study	T2
LM9	pIAA6:erVenus	AT1G52830	ATAGAAAAGTTGAATTTCTTCCCTCAAATATCTAGC	TGTACAAACTTGCTTATTTCTTCTCTTTTTTCTTTTTG	980	18/19	Early vessel identity cells	this study	T1
Y101	pAT1G48750:erVenus	AT1G48750	TTCAGAGGTCTCTTGCCGTCATGATGAGAGGTGTGG	AGCGTGGGTCTCGTTGCTTTTCTTCTTCGTTGATTCTCTG	1372	14/15	Intermediate mature xylem parenchyma	this study	T2
Y61	pAT4G34600:erVenus	AT4G34600	TTCAGAGGTCTCTTGCCCAGCAACACACGTTCATACC	AGCGTGGGTCTCGTTGCCCCATCTTCTTTCTCCTTTC	1531	11/16	Intermediate mature xylem parenchyma	this study	T1
Y63	pAT4G21650:erVenus	AT4G21650	TTCAGAGGTCTCTTGCCTTGTCCGAGTACTTTCAGCG	AGCGTGGGTCTCGTTGCTTTCTTAAGTGAGAAGTGTGTGG	1336	20/20	Young xylem parenchyma	this study	T2
Y90	pAT1G80690:erVenus	AT1G80690	TTCAGAGGTCTCTTGCCGATCTGACCGTACCGTACC	AGCGTGGGTCTCGTTGCTTTCCTTTCTTTCAAATTCTTCCTC	1431	13/13	Young phloem parenchyma	this study	T2
Y91	pAT2G39900:erVenus	AT2G39900	TTCAGAGGTCTCTTGCCGTATCCTTTATTCTTAGGCAGG	AGCGTGGGTCTCGTTGCCGTTTTTGAGATCTTCTTTCTACC	911	14/14	Vascular cambium &periderm	this study	T2
Y92	pAT2G47780:erVenus	AT2G47780	TTCAGAGGTCTCTTGCCGATGATGTTTGTAGAGTCTGAG	AGCGTGGGTCTCGTTGCTGTCAAAGACTTGGTGCCG	780	16/27	Vascular cambium	this study	T2
y95	pAT5G58770:erVenus	AT5G58770	TTCAGAGGTCTCTTGCCCGGTAAAAATCTCACGACCC	AGCGTGGGTCTCGTTGCCTTAAGAGAATCGATTTTACTCTAGG	789	12/14	Cluster 4 and 20	this study	T1
y96	pAT5G12110:erVenus	AT5G12110	TTCAGAGGTCTCTTGCCCCTTTGACTCCTGGTTCAC	AGCGTGGGTCTCGTTGCTGATGCAGCTCAAGTTAAGTTTC	640	12/14	Cluster 4 and 20	this study	T1
Y99	p:AT5G59305:erVenus	AT5G59305	TTCAGAGGTCTCTTGCCGAACACATGGAAAGAGCTGG	AGCGTGGGTCTCGTTGCATTTCTTATGTAGAGAATTAGCTAATTAATTG	1935	10/23	xylem parenchyma	this study	T2
	pFAMA:GUS	AT3G24140				Homozygous	Myrosin idioblast	this study	Homozygous
	pMYR1:GFP-GUS	AT5G18240				Homozygous	Companion cells	gift from Ykä Helariutta	Homozygous
	pAT3G16330:erVenus	AT3G16330				Homozygous	Young phloem parenchyma associated with conductive phloem	Otero et al.2022	Homozygous
	pROPGEF5:erVenusus	AT5G05940				Homozygous	formative dividing phloem	Rosak et al.2021	Homozygous
	pMEE47:H2B-YFP	AT4G00950				Homozygous	formative dividing phloem	Miyashima et al. 2019	Homozygous
	pROPGEF3:erVenusus	AT4G00460				Homozygous	formative dividing phloem	Rosak et al.2021	Homozygous
	pROPGEF2:erVenusus	ATG01700				Homozygous	formative dividing phloem	Rosak et al.2021	Homozygous
	pNAC086:erRFP	AT5G17260				Homozygous	Sieve element	Furuta et al.2014	Homozygous
	CALS7::H2B-YFP	AT1G06490				Homozygous	Sieve element	Furuta et al.2014	Homozygous
	AtIPT3::GFP	AT3G63110				Homozygous	Companion cells	Takei et al.2004	Homozygous
	pSBT24.12:YFPer	AT5G59090				Homozygous	Companion cells	Otero et al.2022	Homozygous
	DOF6::erVenusUS	AT3G45610				Homozygous	Sieve element & companion cells	Miyashima et al. 2019	Homozygous
	pOBP2::erVenusUS	AT1G07640				Homozygous	Young phloem	Miyashima et al. 2019	Homozygous
	pHCA2::erRFP	AT5G62940				Homozygous	Sieve element	Miyashima et al. 2019	Homozygous
	pAT2G48090:erYFP	AT2G48090				Homozygous	Companion cells	Otero et al.2022	Homozygous
	pLOG7::2xYpet-N7	AT5G06300				Homozygous	Peak in xylem parenchyma	Chickarmane et al. 2012	Homozygous
	pTMO5:n3GFP	AT3G25710				Homozygous	Peak in xylem parenchyma	Schlereth et al. 2010	Homozygous
	pT5L1-ntdTOM	AT1G68810				Homozygous	Early vessel identity cells	De Rybel et al. 2013	Homozygous
LM133	pAT2G31560:erVenus	AT2G31560	GGGGACAACTTTGTATAGAAAAGTTGAATGTTGTTGTGATGAAGAGAGTT	GGGGACTGCTTTTTTGTACAAACTTGCTGGTTTTTCTCTCTGTGATTGT	1467	15/15	Phloem parenchyma cells	this study	T1	partially match
LM141	pAT1G80760:erVenus	AT1G80760	GGGGACAACTTTGTATAGAAAAGTTGAAAGACTCAACGAACACAGTGA	GGGGACTGCTTTTTTGTACAAACTTGCGTCGAGGGTAGAGATAGATGAG	2002	12/12	xylem parenchyma	this study	T1	partially match
LM27	pGSTU22:erVenus	AT1G78340	ATAGAAAAGTTGAATTCAGAAAACGAATTGAAGCA	TGTACAAACTTGCTATTGTGAAAAGGAACTCTTCTTTG	1116	9/14	in some random cells lineage	this study	T1	partially match
LM30	pPIP2-6:erVenus	AT2G39010	ATAGAAAAGTTGAATTGATGTCGCTTGAATTGTCA	TGTACAAACTTGCTCTTTCAGACTTAGCCTTCAC	2560	16/16	Sieve element & old phloem parenchyma	this study	T1	partially match
LM32	pIBH1:erVenus	AT2G43060	ATAGAAAAGTTGAAATATGCTTGAGTCATGGTTTG	TGTACAAACTTGCTGTTTGGGTTTTTTAGAGAAGAG	2545	14/14	Xylem, phloem parenchyma & phellem	this study	T2	partially match
LM33	pGAPA1:erVenus	AT3G26650	ATAGAAAAGTTGAACAGATTTCTGTTGGATACTTGGA	TGTACAAACTTGCGGTGACCAGAAAGAATCCAAG	899	18/18	Broad	this study	T1	partially match
LM43	pFLA1:erVenus	AT5G55730	ATAGAAAAGTTGAAGAGAAGCTTTGTGATTACTGTTG	TGTACAAACTTGCTGTTGGAGAGAGTGAAGAGTT	1490	4/30	Phloem side of vascular cambium	this study	T2	partially match
LM48	pXYP1:erVenus	AT2G27130	ATAGAAAAGTTGAAGGGAATTGAGTCTGACTTGAGAG	TGTACAAACTTGCTGTGTGGGATTTTGATTCTTCTTC	1430	3/12	Vascular cambium &periderm	this study	T1	partially match
LM49	pWRKY70:erVenus	AT3G56400	ATAGAAAAGTTGAATTCCCCATTGACAGTTTCTCA	TGTACAAACTTGCTTGTTAGTTTTGAGGAAGTTTTTGG	2313	5/14	Xylem parenchyma & vascular cambium	this study	T1	partially match
LM64	pFBA2:erVenus	AT4G38970	ATAGAAAAGTTGAAGACATCACAAACTCTCTTTTGCT	TGTACAAACTTGCGAGGAGTGAGGTTGATGCCAT	1236	10/15	Phelloderm &peak in old phloem parenchyma ,weak in xpp xylem parenchyma	this study	T2	partially match
Y102	pAT5G05960:erVenus	AT5G05960	TTCAGAGGTCTCTTGCCGACATGGTTTTTGATTCCATGG	AGCGTGGGTCTCGTTGCTCTTGAGTGATGAGTTGATGC	913	16/16	Periderm& xylem side cambium	this study	T1	partially match
LM29	pGRP3S:erVenus	AT2G05380	ATAGAAAAGTTGAAATGAGTCCTAGCAATGAAAG	TGTACAAACTTGCTTTCTTACAAATACTGCTTAAAAC	2448	8/13	Broad	this study	T1	partially match
LM127	pPIP1:erVenus	AT4G28460	ATAGAAAAGTTGAATGCTTAATACTACAAAAAGGTCAC	TGTACAAACTTGCCGTATTTTACTTTCTCTTCTTTATGTTG	1500	no signal		this study	T1
LM128	pCLE14:erVenus	AT1G63245	ATAGAAAAGTTGAACACATGCATCTAGTTCAACCTAATC	TGTACAAACTTGCTTTGTTTTGAATGTTTTCTCTCCGT	2110	no signal		this study	T1
LM10	pANAC084:erVenus	AT5G14000	ATAGAAAAGTTGAAGAGGAAGGAGAGATTCATGT	TGTACAAACTTGCGTCTTCTCTTTTCTTTTCTTTTTC	1352	no signal		this study	T1
LM12	pAT3G20460:erVenus	AT3G20460	ATAGAAAAGTTGAACGAGAAACGCATTGTGGAGAG	TGTACAAACTTGCGGCTGATCAGTGTGTGTGAG	2757	no signal		this study	T1
LM15	pAT5G47440:erVenus	AT5G47440	ATAGAAAAGTTGAACGTTCGATTCTTTGATTCTCTC	TGTACAAACTTGCTTCCTTCTTAGTTTACAGAAAACC	1138	no signal		this study	T1
LM19	pATEXO70B2:erVenus	AT1G07000	ATAGAAAAGTTGAAGTGGAGAAGCAATGATCC	TGTACAAACTTGCATGATTGGATGGGAATTAATAATG	632	no signal		this study	T1
LM21	pBGLU40:erVenus	AT1G26560	ATAGAAAAGTTGAACAGAGGGCATTTTAGTTATTTAC	TGTACAAACTTGCCTCTTCCTTCAATGTGTTTCT	949	no signal		this study	T1
LM23	pAT1G55775:erVenus	AT1G55775	ATAGAAAAGTTGAAGCGAAGATCTCGATATGGAG	TGTACAAACTTGCATCGCCGGAAAATAATCACC	707	no signal		this study	T1
LM24	pAT1G57630:erVenus	AT1G57630	ATAGAAAAGTTGAACTTGTTGAAGATTACTAGAACCAA	TGTACAAACTTGCTACTACGACAGAGAGACGAT	1043	no signal		this study	T1
LM26	pCLE14:erVenus	AT1G63245	ATAGAAAAGTTGAACTGTGTTGGTTTGGTACTTAG	TGTACAAACTTGCTTTGTTTTGAATGTTTTCTCTCC	2506	no signal		this study	T1
LM35	pRDL5:erVenus	AT4G11320	ATAGAAAAGTTGAAGTCGATGGGTTTTGTTTTGT	TGTACAAACTTGCTTTTGTTGGGCTTAAAAGTAATTAAAC	1938	no signal		this study	T1
LM37	pGRP3:erVenus	AT2G05520	ATAGAAAAGTTGAAGCACGGGCTTGCATA	TGTACAAACTTGCTTTTTTTGTTTCAAATGCTTAAAAC	2219	no signal		this study	T1
LM40	pCAD6:erVenus	AT4G37970	ATAGAAAAGTTGAAATGTGTAAGTAATAGGAGGGATT	TGTACAAACTTGCCTCTCACTCCCTTTGTTTCG	495	no signal		this study	T1
LM50	pLFG4:erVenus	AT1G03070	ATAGAAAAGTTGAATCATTACCATTTTGACCCCC	TGTACAAACTTGCTCTAAAAACTGTAAATCGAAGCAA	2516	no signal		this study	T1
LM51	pAT3G07150:erVenus	AT3G07150	ATAGAAAAGTTGAACATGTTGAGTGTTGAGTAACGT	TGTACAAACTTGCCTCTCTCTGCTTAGAAGCTCC	1704	no signal		this study	T1
LM52	pNIP2:erVenus	AT2G17730	ATAGAAAAGTTGAAAGACACATCCTTTTTCTGACA	TGTACAAACTTGCGTTATTCTTAAGAACCCAGAAACG	2647	no signal		this study	T1
LM53	pCLPB3:erVenus	AT5G15450	ATAGAAAAGTTGAACAATTGTGCAAGACAAGTAGAGA	TGTACAAACTTGCTAGCTCGGAAATTTAAGAACAGC	691	no signal		this study	T1
LM54	pTGG1:erVenus	AT5G26000	ATAGAAAAGTTGAAATAGAATTATGTTTTGACGC	TGTACAAACTTGCGGTTTATTAGTAGTGTGTATGTTTTTGT	1777	no signal		this study	T1
LM56	pAT5G55750:erVenus	AT5G55750	ATAGAAAAGTTGAAAGGTTTTGTCTTCTCTTTTGGACA	TGTACAAACTTGC TCATGGTGCTGGGTGAGTTTG	1258	no signal		this study	T1
LM58	pAGL3:erVenus	AT2G03710	ATAGAAAAGTTGAAAGCACATTGCAAGTATTATATCGT	TGTACAAACTTGCCCTCTCTTTTTCTCTCTTCTCTCAC	2051	no signal		this study	T1
LM61	pVUP1:erVenus	AT3G21710	ATAGAAAAGTTGAACGGAGAGTAAATGGTTTCGAG	TGTACAAACTTGCGTAGAGGGAGGAAGGAATAAG	1979	no signal		this study	T1
LM66	pPXG3:erVenus	AT2G33380	ATAGAAAAGTTGAATCACTTAACTTGGAAAGTCTCA	TGTACAAACTTGCTCTCTCTCTCTTACTCTTTTACAA	1225	no signal		this study	T1
LM71	pERF098:erVenus	AT3G23230	ATAGAAAAGTTGAATAATATGACCACGTACCATGA	TGTACAAACTTGCGTAGAAAAAATACTCTGTTTCTTGAC	2427	no signal		this study	T1
Y100	pAT2G37130:erVenus	AT2G37130	TTCAGAGGTCTCTTGCCCGAAGATCGGATTCTTATCCC	AGCGTGGGTCTCGTTGCTGCTCTCTCTCTCTCTATTCTC	1135	no signal		this study	T1
Y103	pAT4G09760:erVenus	AT4G09760	TTCAGAGGTCTCTTGCCGATGCTCACATTACGTGGAG	AGCGTGGGTCTCGTTGCGATTCCTACCGCCATCTATAAG	2117	no signal		this study	T1
Y55	pAT3G16280:erVenus	AT3G16280	TTCAGAGGTCTCTTGCCGGAGAAAAACGAAAGCCAGGG	AGCGTGGGTCTCGTTGCGACGTCATCTTTTGTACTCTCG	1385	no signal		this study	T1
Y56	pAT5G48540:erVenus	AT5G48540	TTCAGAGGTCTCTTGCCGAGGCTTGTTAAGATCATCTAAC	AGCGTGGGTCTCGTTGCCGTTAGAATCTCCGTTGGTAGC	665	no signal		this study	T1
Y57	pAT1G70630:erVenus	AT1G70630	TTCAGAGGTCTCTTGCCCGGTGGATCACAGGATTGG	AGCGTGGGTCTCGTTGCCGAATGTAAAAATGGAGTTCCAAG	1314	no signal		this study	T1
Y58	pAT1G68620:erVenus	AT1G68620	TTCAGAGGTCTCTTGCCGTGTGTGTCAAATGTGGTG	AGCGTGGGTCTCGTTGCGGTCAATTTTGTGCCTCCCAT	1191	no signal		this study	T1
Y60	pAT1G22065:erVenus	AT1G22065	TTCAGAGGTCTCTTGCCGTAGTTGCACCTCAAACACG	AGCGTGGGTCTCGTTGCCGATCCGTCTAGTGACATG	1339	no signal		this study	T1
Y93	pAT3G06680:erVenus	AT3G06680	TTCAGAGGTCTCTTGCCCTGCTAGTAACAATCTCTTCC	AGCGTGGGTCTCGTTGCACACAATAGTCAAAACCCTAGATG	709	no signal		this study	T1
Y94	pAT3G11250:erVenus	AT3G11250	TTCAGAGGTCTCTTGCCCATCCACTGTCAAGAAGAGC	AGCGTGGGTCTCGTTGCGTTGCTCAAAGGATTTAGCTTTAG	874	no signal		this study	T1
Y97	pAT5G09590:erVenus	AT5G09590	TTCAGAGGTCTCTTGCCCTCTTCTCCAAGACCAATCTC	AGCGTGGGTCTCGTTGCGGTTTCGAAATTCAAGAGGTG	1274	no signal		this study	T1
Y98	pAT4G25200:erVenus	AT4G25200	TTCAGAGGTCTCTTGCCCGTTTCTCGACTCACTTGC	AGCGTGGGTCTCGTTGCTTGTAGAGAAACAGGAAGCTTTG	1023	no signal		this study	T1
Y62	pAT1G28290:erVenus	AT1G28290	TTCAGAGGTCTCTTGCCGTAAGACCTACTCGTGAATCG	AGCGTGGGTCTCGTTGCCACTCTTACCAATGAAACCC	1844	no signal		this study	T1
Y54	pAT5G02020:erVenus	AT5G02020	TTCAGAGGTCTCTTGCCCGTTTTGGGCCGTTGGGTC	AGCGTGGGTCTCGTTGCTGGAATTCGTCGCTCGCTC	1938	no signal		this study	T1
LM134	pAT3G60490:erVenus	AT3G60490	GGGGACAACTTTGTATAGAAAAGTTGAAGTCTTTTCTCCGATTTGGTGA	GGGGACTGCTTTTTTGTACAAACTTGCTTGAGAGAGAGAGAGAGTAGTG	1311	no signal		this study	T1
LM135	pAT3G15680:erVenus	AT3G15680	GGGGACAACTTTGTATAGAAAAGTTGAACGATTCCTTTGCCTCCTTAAAGTA	GGGGACTGCTTTTTTGTACAAACTTGCTCTTCAGTTCTTGTATGTGTGTGT	1986	no signal		this study	T1
LM139	pAT5G05400:erVenus	AT5G05400	GGGGACAACTTTGTATAGAAAAGTTGAAAGGAAGACAAAGTATCTACGG	GGGGACTGCTTTTTTGTACAAACTTGCCTCTCATAGATTCTCAAATTCCTAC	1834	no signal		this study	T1
LM140	pAT4G23880:erVenus	AT4G23880	GGGGACAACTTTGTATAGAAAAGTTGAACTCCCTATACTAGTAACTGTTC	GGGGACTGCTTTTTTGTACAAACTTGCTTTCTTTTTTTTTCTTCTTCTTCAA	1164	no signal		this study	T1
LM142	pAT4G36110:erVenus	AT4G36110	GGGGACAACTTTGTATAGAAAAGTTGAACACGATATGGTGTTTCTACCA	GGGGACTGCTTTTTTGTACAAACTTGCGATTTGACCTTATTGAAATCTAACTTG	1918	no signal		this study	T1
LM143	pAT5G01560:erVenus	AT5G01560	GGGGACAACTTTGTATAGAAAAGTTGAACTCCGACACCGGACAAT	GGGGACTGCTTTTTTGTACAAACTTGCAAGTGATCGATAGGGATAAGAGG	1121	no signal		this study	T1
